# A transcription network underlies the dual genomic coordination of mitochondrial biogenesis

**DOI:** 10.1101/2024.01.25.577217

**Authors:** Fan Zhang, Annie Lee, Anna Freitas, Jake Herb, Zongheng Wang, Snigdha Gupta, Zhe Chen, Hong Xu

## Abstract

Mitochondrial biogenesis requires the expression of genes encoded by both the nuclear and mitochondrial genomes. However, aside from a handful transcriptional factors regulating specific subsets of mitochondrial genes, the overall architecture of the transcriptional control of mitochondrial biogenesis remains to be elucidated. The mechanisms coordinating these two genomes are largely unknown. We performed a targeted RNAi screen in developing eyes with reduced mitochondrial DNA content, anticipating a synergistic disruption of tissue development due to impaired mitochondrial biogenesis and mtDNA deficiency. Among 638 transcription factors annotated in Drosophila genome, 77 were identified as potential regulators of mitochondrial biogenesis. Utilizing published ChIP-seq data of positive hits, we constructed a regulatory network revealing the logic of the transcription regulation of mitochondrial biogenesis. Multiple transcription factors in core layers had extensive connections, collectively governing the expression of nearly all mitochondrial genes, whereas factors sitting on the top layer may respond to cellular cues to modulate mitochondrial biogenesis through the underlying network. CG1603, a core component of the network, was found to be indispensable for the expression of most nuclear mitochondrial genes, including those required for mtDNA maintenance and gene expression, thus coordinating nuclear genome and mtDNA activities in mitochondrial biogenies. Additional genetics analyses validated YL-1, a transcription factor upstream of CG1603 in the network, as a regulator controlling CG1603 expression and mitochondrial biogenesis.
