## Supplementary file 7 for "A transcription network underlies the dual genomic coordination of mitochondrial biogenesis"

### Sheet: Supplementary file 7
ID	Motif	algorithm	evalue
oligos_6nt_mkv4_m1	ywCTTATCasw	oligos_6nt_mkv4	1.1e-45
oligos_6nt_mkv4_m2	vyGGTCACAct	oligos_6nt_mkv4	1.7e-44
oligos_6nt_mkv4_m3	atCGATAGwb	oligos_6nt_mkv4	4.3e-39
oligos_6nt_mkv4_m4	vmtCAGCTGakb	oligos_6nt_mkv4	4.6e-32
oligos_6nt_mkv4_m5	ctATCGATag	oligos_6nt_mkv4	7.1e-32
positions_6nt_m1	vsarctATCGATagytsb	positions_6nt	1e-300
positions_6nt_m2	kygtaCaGTGCACtGtacrm	positions_6nt	5.1e-45
positions_6nt_m3	gkctaCACTGtacrm	positions_6nt	1.5e-39
positions_6nt_m4	yrCaGaGAGAaAaaatataataww	positions_6nt	1.3e-31
positions_6nt_m5	sktaCaGtGCACtGaGAGArmgrs	positions_6nt	5.1e-45
oligos_7nt_mkv5_m1	gsgcACAGTGGsv	oligos_7nt_mkv5	1.1e-41
oligos_7nt_mkv5_m2	scAGTGTGaCCGbr	oligos_7nt_mkv5	3.3e-32
oligos_7nt_mkv5_m3	bbCCATCTCTAkc	oligos_7nt_mkv5	1.6e-24
oligos_7nt_mkv5_m4	atCGATAaCrr	oligos_7nt_mkv5	8.5e-13
oligos_7nt_mkv5_m5	rcAAACACAAah	oligos_7nt_mkv5	9.8e-13
positions_7nt_m1	vsarctATCGATagytsb	positions_7nt	1e-300
positions_7nt_m2	tkCtCtCaGTGCACtGaGaGarad	positions_7nt	1.8e-54
positions_7nt_m3	cyytckyTCTCtCaGTGtaCcb	positions_7nt	3.7e-46
positions_7nt_m4	rsTGCACtGaGAGArAaaaarrgr	positions_7nt	1.8e-54
positions_7nt_m5	ssGtACAGTGGrvv	positions_7nt	1.4e-26
*Motifs with ID highlighted in yellow show close similarities
