## Supplementary file 8 for "A transcription network underlies the dual genomic coordination of mitochondrial biogenesis"

### Sheet: Supplementary file 8
	Primers for real-time PCR
	Genes	Forward primer sequence (5'-3')	Reverse primer sequence (5'-3')	Application
	mtDNA (mt:COI)	AGCTCATCATATATTTACCGTTGGA	AGCTGGAGAATAAGAAAGTTGAGT	mtDNA level
	nuDNA(his4)	TCCAAGGTATCACGAAGCC	AACCTTCAGAACGCCAC	mtDNA level
	rp49	GACGCTTCAAGGGACAGTATCTG	AAACGCGGTTCTGCATGAG	mRNA level
	PolG1 (tamas)	TCTTCGATGTGGAGGTGTGC	CACGCTTAGGCGATGTTTCG	mRNA level
	TFAM	TGCAACAAGTTCCCCGTGAT	GCTAGGGGCCTGACTTTGTT	mRNA level
	ND-18	GCCGTCAATCTCAGCCCGAT	CACGTTATCGGTGCCGCTCT	mRNA level
	ND-20	GGCTCGATCTGGCCACTGAC	GACATCGGCCTGACGTGGAG	mRNA level
	ND-23	CAGCAGACGTACCACACGCT	GCGTCTCCGTGGAGAACTCG	mRNA level
	CG14757	CGCCAACTACGGTTGACAAT	GATACTCCGGCAGTGGAAGA	mRNA level
	SdhC	GCTGGCTATCACACCGCCAA	GAGGTGGCGACCATTGCGTA	mRNA level
	SdhD	TGGCCAATGTCCAGCGGAAG	CGCTCCACAGTCCAGAGCAG	mRNA level
	Cyt-c1	TCGCCGTATCCCAACGAGGA	CTCCGGCAGGAGCATCATGG	mRNA level
	UQCR-6.4	TGGCAAGAAGCACGCTGAGA	AGGACCAGCTTCCAGTCGGT	mRNA level
	RFeSP	GAGTGGCTGGTGGTCATCGG	ATCCTTCCGGAGGCGTCGTA	mRNA level
	COX4	CAAGCGGGAGATCGTTGGCT	CAGTCTCCCTGCTCCTTGGC	mRNA level
	COX5A	GGAATCGGCGGAGGAGTTCG	CCGGCCTCGATGATCTTGGG	mRNA level
	levy	TGAGGGCCAGAAGAGCCTGT	CATCCCGCAGAGGGAACCG	mRNA level
	blw	TCCTCCGGACTGAAGGGCAT	GATGGCACCGGTACGCTTGA	mRNA level
	ATPsynB	ATCGCCAAGTGGGCTGATGG	GCGCCACTGCTCCTTCTTCT	mRNA level
	ATPsynC	CAGCGCCATCATCAGCCAGA	TTTGGCGGCCGAGTCAATGT	mRNA level
